# Phylogeography of the Giant Honeybees Based on Mitochondrial Gene Sequences

**DOI:** 10.1101/2024.03.30.587434

**Authors:** Chet P. Bhatta, Sarah C. Cluff, Deborah R. Smith

## Abstract

We carried out a phylogenetic analysis of the giant honeybees using mitochondrial COI and COII gene sequences analyzed with maximum likelihood methods. Our goal was to resolve phylogenetic relationships among *Apis laboriosa*, and the *Apis dorsata* subspecies: *A. d. dorsata, A. d. binghami*, and *A. d. breviligula*, the last two of which have been proposed as full species by several authors. We obtained strong support for four clades within *A. dorsata*: the three subspecies mentioned above, and a fourth from south India, but our analysis did not resolve the phylogenetic relationships among the four clades within *A. dorsata* in the broad sense. Recognition of these distinct lineages is important for conservation planning, so that their individual ecologies and migration patterns can be taken into account.
