## Supplementl Table 1 for "Phylogeography of the Giant Honeybees Based on Mitochondrial Gene Sequences": Giant Bee_ Bhatta et al 2024_Supplemental File 1.xlsx

### Sheet: Supplemental Table 1
Phylogeography of the Giant Honey Bees Based on Mitochondrial gene Sequences, by C.P. Bhatta, S. C. Cluff, and D. R. Smith (2024)
Supplemental Table 1. This table provides information on the samples used in Bhatta et al. (2024). ID code corresponds to the names used in Figure 1. Collection information includes the country, Location 1 (usually a state, province, island or othr large geographic unit) and Location 2 (city, National Park, etc.), name of collector and year of collection. Short Genbank sequences were not included…
Taxa	ID code	Country	Locality 1	Locality 2	Collector, Date	Genbank Accession #
A. laboriosa	DNA-13232 NEPAL	Nepal	Baglung	Chale	C.P. Bhatta, 2016	xxxx
A. laboriosa	DNA-13233 NEPAL	Nepal	Kaski	Kangro Bhir	C.P. Bhatta, 2016	xxxx
A. laboriosa	DNA-13235 NEPAL	Nepal	Kaski	Kroja	C.P. Bhatta, 2016	xxxx
A. laboriosa	GB-AP018039 NEPAL	Nepal	unknown	unknown	unknown	AP018039
A. d. dorsata	DNA-14b PAKISTAN	Pakistan		Islamabad	S. Goodman, 1988	xxxx
A. d. dorsata	DNA-12956-57 NEPAL	Nepal	Kanchanpur	Mahendranagar	C.P. Bhatta, 2016	xxxx
A. d. dorsata	DNA-12958-59 NEPAL	Nepal	Kanchanpur	Mahendranagar	C.P. Bhatta, 2016	xxxx
A. d. dorsata	DNA-13129 NEPAL	Nepal	Banke	Banke	C.P. Bhatta, 2016	xxxx
A. d. dorsata	DNA-13131 NEPAL	Nepal	Bardiya	Deudakala	C.P. Bhatta, 2016	xxxx
A. d. dorsata	DNA-BPO18 INDIA- Assam	India (northeast)	Assam	Khulsi	J. Paar, B.P. Oldroyd, 1999	xxxx
A. d. dorsata	DNA-BPO19 INDIA- Assam	India (northeast)	Assam	Khulsi	J. Paar, B.P. Oldroyd, 1999	xxxx
A. d. dorsata	DNA-1a INDIA-Andaman Is.	India	Andaman Is.	Port Blair	G.W. Otis, 1990	xxxx
A. d. dorsata	DNA-HP88-N09THAILAND-Chiangmai	Thailand	Chiang Mai Prov	Chiang Mai	H. Pechhacker, 1988	xxxx
A. d. dorsata	GB-AP018369 THAILAND-Bangkok	Thailand		Bangkok	unknown	AP018369
A. d. dorsata	DNA-GWO89-07 MALAYSIA-peninsula	Malaysia	Peninsula	Kedah	G.W. Otis, 1989	xxxx
A. d. dorsata	DNA GWO89-97A MALAYSIA-Borneo	Malaysia	Borneo	Sabah	G.W. Otis, 1989	xxxx
A. d. dorsata	DNA-12906 INDONESIA-Timor	Indonesia	Timor	Banamlaat	J. Paar, B.P. Oldroyd, 2005	xxxx
A. d. dorsata	DNA-12907 INDONESIA-Timor	Indonesia	Timor	Loli	J. Paar, B.P. Oldroyd, 2005	xxxx
A. d. dorsata	DNA-12910 INDONESIA- Flores	Indonesia	Flores	Reo	J. Paar, B.P. Oldroyd, 2005	xxxx
A. d. dorsata	DNA-SR92-007 PHILIPPINES- Palawan	Philippines	Palawan Island	Palawan Prov.	S.Reyes, 1993	xxxx
A. d.-Sindia	SI DNA-08b S-INDIA	India (south)	Karnataka State	Bangalore	D.R. Smith, F. Dyer, 1990	xxxx
A. d.-SIndia	SI DNA-12127 S-INDIA	India (south)	Tamil Nadu	Sigur-Mudumalai	N. Bradbear, 2008	xxxx
A. d.-SIndia	SI DNA-12128 S-INDIA	India (south)	Karnataka	Hasanur-Tadasaatti	N. Bradbear, 2008	xxxx
A. d.-SIndia	SI DNA-12129 S-INDIA	India (south)	Tamil Nadu	Coonoor-Singata	N. Bradbear, 2008	xxxx
A. d.-SIndia	SI DNA-10240 S-INDIA	India (south)	Karnataka	Hasanur	N. Bradbear, 2008	xxxx
A. d. breviligula	DNA-12905 PHILIPPINES- Mindanao	Philippines	Mindanao	Davao del Sur	S. Reyes, 1992	xxxx
A. d. breviligula	DNA-13217 PHILIPPINES- Luzon	Philippines	Luzon Island	Los Banos	Y-C Su	xxxx
A. d. breviligula	DNA-13222 PHILIPPINES- Luzon	Philippines	Luzon Island	Bulacan	Y-C Su	xxxx
A. d. binghami	DNA-12912 INDONESIA-Sulawesi	Indonesia	Sulawesi	north of Bulukumba	J. Paar, B.P. Oldroyd, 2005	xxxx
A. d. binghami	DNA-GWO89-81B INDONESIA-Sulawesi	Indonesia	S. Sulawesi	Tabo Tabo Forestry Cntr.	G.W. Otis, 1989	xxxx
A. d. binghami	DNA-GWO89-80A INDONESIA-Sulawesi	Indonesia	S. Sulawesi	Tabo Tabo Forestry Cntr.	G.W. Otis, 1989	xxxx
Short Genbank sequences not included in phylogenetic analysis
A. d. dorsata	not used in phylogeny	India	Mizoram			KU212344.1
A. d. dorsata	not used in phylogeny	India	Mizoram			KU212345.1
A. d. dorsata	not used in phylogeny	Myanmar				MFBO4562.1
A. d. dorsata	not used in phylogeny	Myanmar				MF804563.1
A. mellifera ligustica	ligustica L06178.1	Australia			R. Crozier, C. Crozier, 1993	L06178.1
A. cerana	NC014295 CHINA	China			unknown	NC014295
A. andreniformis	DNA-4668 THAILAND	Thailand	Surat Thani	Khao Sok	S. Petersen, 1999	xxxx
A. andreniformis	DNA GWO89-113 MALAYSIA-Borneo	Malaysia	Borneo	Sabah	G. W. Otis, 1989	xxxx
A. florea- East	DNA-10435 THAILAND	Thailand	Ratchabuti		H.R. Hepburn, 2009	xxxx
A. florea- East	DNA-10434 THAILAND	Thailand	Ratchaburi		H.R. Hepburn, 2009	xxxx
A. florea- East	DNA-7014 CAMBODIA	Cambodia	Kampong Spoe		G.W. Otis, 2001	xxxx
A. florea- East	DNA-10246 CAMBODIA	Cambodia	Kampong Spoe		G.W. Otis, 2001	xxxx
A. florea- East	DNA-10248 CAMBODIA	Cambodia	Kampong Spoe		G.W. Otis, 2001	xxxx
A. florea- West	DNA-9744 SAUDI ARABIA	Saudi Arabia		Hasa	A. Alkhazim
A. florea- West	DNA-COLONY 1 ISRAEL	Israel		Eilat	B. Shalmon, 2009	xxxx
A. florea- West	DNA-10264 INDIA	India (south)	Karnataka State	Bangalore	F. Dyer, 1988	xxxx
A. florea- West	DNA-10265 INDIA	India (south)	Karnataka State	Bangalore	F. Dyer, 1988	xxxx
A. florea- West	DNA-10222 INDIA	India (south)	Karnataka State	Hosapodu	N. Bradbear, 2008	xxxx
A. florea- West	DNA-10224 INDIA	India (south)	Karnataka State	Punanjanur	N. Bradbear, 2008	xxxx
